# multiTFA: a Python package for multi-variate Thermodynamics-based Flux Analysis

**DOI:** 10.1101/2020.12.01.407387

**Authors:** Vishnuvardhan Mahamkali, Tim McCubbin, Moritz Emanuel Beber, Esteban Marcellin, Lars Keld Nielsen

**Affiliations:** Australian Institute for Bioengineering and Nanotechnology (AIBN), The University of Queensland, 4072 Brisbane, Australia; The Novo Nordisk Foundation Center for Biosustainability, Technical University of Denmark, 2800 Kgs. Lyngby, Denmark

## Abstract

**Summary:** We achieve a significant improvement in thermodynamic-based flux analysis (TFA) by introducing multivariate treatment of thermodynamic variables and leveraging component contribution, the state-of-the-art implementation of the group contribution methodology. Overall, the method greatly reduces the uncertainty of thermodynamic variables.

**Results:** We present multiTFA, a Python implementation of our framework. We evaluated our application using the core *E. coli* model and achieved a median reduction of 6.8 kJ/mol in reaction Gibbs free energy ranges, while three out of 12 reactions in glycolysis changed from reversible to irreversible.

**Availability and implementation:** Our framework along with documentation is available on https://github.com/biosustain/multitfa.
