## Supplementary Data for "multiTFA: a Python package for multi-variate Thermodynamics-based Flux Analysis"

### Sheet: Fluxes
	Formation Box		QC
Reaction	Min	Max	Min	Max
PFK	0	176.61	0	176.61
PFL	0	40	0	40
PGI	-50	10	-35	10
PGK	-20	0	-20	-0.286838
PGL	0	60	0	45
ACALD	-20	0	-20	0
AKGt2r	-10	0	-10	0
PGM	-20	0	-20	-0.286838
PIt2r	0	3.2149	-1.96901e-10	3.21489
ALCD2x	-20	0	-20	0
ACALDt	-20	0	-20	0
ACKr	-20	0	-20	0
PPC	0	166.61	0	166.61
ACONTa	0	20	0	20
ACONTb	0	20	0	20
ATPM	8.39	175	8.39	175
PPCK	-1.00095e-07	166.61	0	166.61
ACt2r	-20	0	-20	0
PPS	0	166.61	0	31.61
ADK1	0	166.61	0	31.61
AKGDH	0	20	0	20
ATPS4r	-31.61	150	-31.61	146.25
PTAr	0	20	0	20
PYK	0	176.61	0	41.61
BIOMASS_Ecoli_core_w_GAM	0	0.873922	0	0.873921
PYRt2	-20	0	-20	0
CO2t	-60	0.790137	-60	11.1042
RPE	-0.620909	40	-0.620909	30
CS	0	20	0	20
RPI	-20	0	-15	0
SUCCt2_2	-1.00095e-07	222.147	0	222.147
CYTBD	0	120	0	120
D_LACt2	-20	0	-20	0
ENO	0	20	0.286838	20
SUCCt3	0	222.147	0	222.147
ETOHt2r	-20	0	-20	0
SUCDi	0	1000	0	1000
SUCOAS	-20	0	-20	0
TALA	-0.154536	20	-0.154536	15
THD2	0	333.22	0	333.22
TKT1	-0.154536	20	-0.154536	15
TKT2	-0.466373	20	-0.466372	15
TPI	-10	10	-5	10
EX_ac_e	0	20	0	20
EX_acald_e	0	20	0	20
EX_akg_e	0	10	0	10
EX_co2_e	-0.790137	60	-11.1042	60
EX_etoh_e	0	20	0	20
EX_for_e	0	40	0	40
EX_fru_e	0	0	0	0
EX_fum_e	0	0	0	0
EX_glc__D_e	-10	-0.479429	-10	-0.479429
EX_gln__L_e	0	0	0	0
EX_glu__L_e	0	10	0	10
EX_h_e	-2.84217e-14	40	-7.5598e-07	40
EX_h2o_e	-10	60	-10	60
EX_lac__D_e	0	20	0	20
EX_mal__L_e	0	0	0	0
EX_nh4_e	-10	0	-10	0
EX_o2_e	-60	0	-60	0
EX_pi_e	-3.2149	0	-3.21489	2.01313e-10
EX_pyr_e	0	20	0	20
EX_succ_e	0	10	0	15.4025
FBA	-10	10	-5	10
FBP	0	166.61	0	166.61
FORt2	0	666.44	0	666.44
FORt	-666.44	0	-666.44	0
FRD7	0	1000	0	1000
FRUpts2	0	0	0	0
FUM	0	20	-13.64	20
FUMt2_2	0	0	0	0
G6PDH2r	0	60	0	45
GAPD	0	20	0.286838	20
GLCpts	0.479429	10	0.479429	10
GLNS	0	166.61	0	166.61
GLNabc	0	0	0	0
GLUDy	-10	166.61	-10	166.61
GLUN	0	166.61	0	166.61
GLUSy	0	166.61	0	166.61
GLUt2r	-10	0	-10	0
GND	0	60	0	45
H2Ot	-60	10	-60	10
ICDHyr	0	20	0	20
ICL	0	20	0	20
LDH_D	-20	0	-20	0
MALS	0	20	0	20
MALt2_2	0	0	0	0
MDH	-68.305	40	-20.805	40
ME1	0	98.305	0	30.805
ME2	0	98.305	0	30.805
NADH16	0	120	0	115
NADTRHD	0	378.22	0	378.22
NH4t	0	10	0	10
O2t	0	60	0	60
PDH	0	40	0	40

### Sheet: Gibbs energies
Formation Box			Quadratic constraint
Reaction	Min	Max	Min	Max
dG_PFK	-65.5274	26.2059	-63.4957	24.1743
dG_PFL	-72.1977	33.0742	-70.8488	31.7253
dG_PGI	-19.0857	24.9312	-19.4099	25.2553
dG_PGK	0	59.2193	1.36364e-10	56.0212
dG_PGL	-40.6717	28.2938	-49.6117	37.2339
dG_ACALD	-71.5966	69.152	-59.2823	45.3698
dG_AKGt2r	-17.655	28.9652	-13.1771	24.4873
dG_PGM	-27.0032	17.6137	-2.38997e-07	17.4383
dG_PIt2r	-22.7066	21.7416	-19.3147	18.3497
dG_ALCD2x	-34.3242	70.2819	-22.6434	48.3489
dG_ACALDt	-13.1279	33.2148	-8.78871	28.8757
dG_ACKr	-35.3955	57.0585	-31.8602	53.5232
dG_PPC	-78.776	36.481	-96.6939	54.3989
dG_ACONTa	-46.5862	22.3785	-50.7258	26.5181
dG_ACONTb	-17.2474	51.7271	-21.3896	55.8693
dG_ATPM	-78.0265	0	-72.8438	-8.57908e-10
dG_PPCK	-70.036	47.539	-86.8708	64.3738
dG_ACt2r	-17.1412	28.2988	-13.2534	24.411
dG_PPS	-76.4475	59.3938	-69.5788	52.525
dG_ADK1	-48.2715	44.8112	-40.8562	37.3959
dG_AKGDH	-109.659	56.9174	-118.405	48.4683
dG_ATPS4r	-4.60517	73.4213	-4.60517	68.2386
dG_PTAr	-44.553	60.2421	-35.3673	51.0564
dG_PYK	-67.8494	23.5715	-63.6776	19.3997
dG_PYRt2	-16.6745	27.8181	-13.2604	24.404
dG_CO2t	-25.5443	25.5443	-18.8322	18.8322
dG_RPE	-26.3054	19.5345	-32.7712	26.0003
dG_CS	-82.289	45.4617	-69.4945	32.6672
dG_RPI	-18.5651	27.5214	-29.6017	38.5581
dG_SUCCt2_2	-19.5548	28.7754	-14.2219	23.4425
dG_CYTBD	-155.828	-45.8038	-192.348	-9.28381
dG_D_LACt2	-14.0988	35.288	-8.23758	29.4268
dG_ENO	-56.2986	6.27331	-50.5587	-5.58375e-09
dG_SUCCt3	-32.2292	16.1009	-26.8964	10.768
dG_ETOHt2r	-9.56982	37.3977	-4.91826	32.7461
dG_SUCDi	-134.77	-12.4988	-170.935	23.6665
dG_SUCOAS	-78.512	74.4373	-70.7314	66.6567
dG_TALA	-46.7279	42.5782	-51.135	47.44
dG_THD2	-37.5262	56.017	-25.4658	38.7001
dG_TKT1	-47.9046	35.6014	-60.8464	49.5338
dG_TKT2	-55.5734	23.3888	-65.2126	34.2429
dG_TPI	-16.3254	27.4766	-18.2755	29.4266
dG_FBA	-30.9309	35.7799	-30.6632	35.5121
dG_FBP	-57.443	31.9724	-56.7301	31.2595
dG_FORt2	-22.8456	23.9531	-18.2785	19.3859
dG_FORt	-21.6943	25.1044	-17.1272	20.5372
dG_FRD7	12.4988	134.77	-23.6665	170.935
dG_FRUpts2	-56.8622	31.8388	-56.801	31.7776
dG_FUM	-18.3525	49.7235	-15.108	46.479
dG_FUMt2_2	-23.6171	22.5854	-19.348	18.3163
dG_G6PDH2r	-58.5461	42.2769	-56.44	40.5682
dG_GAPD	-41.0961	73.6821	-29.3396	8.75658e-07
dG_GLCpts	-59.8413	6.48933	-58.7382	-8.59766e-09
dG_GLNS	-87.7029	51.5932	-82.1173	46.0076
dG_GLNabc	-77.1211	49.2386	-66.604	43.9042
dG_GLUDy	-41.2826	108.545	-26.292	93.5548
dG_GLUN	-60.6061	31.9239	-59.8709	31.1886
dG_GLUSy	-124	28.0549	-113.101	17.1562
dG_GLUt2r	-5.15705	41.2668	-0.777345	36.887
dG_GND	-73.455	56.0649	-84.8309	67.4407
dG_ICDHyr	-78.5295	51.5103	-89.7409	62.7217
dG_ICL	-44.9092	25.7833	-50.1715	31.0456
dG_LDH_D	-31.7314	73.1593	-35.9144	65.6666
dG_MALS	-84.0118	44.0855	-86.0863	46.1601
dG_MALt2_2	-18.1949	27.2598	-14.2997	23.3647
dG_MDH	-25.2942	78.2403	-13.9803	56.7358
dG_ME1	-71.1489	57.3201	-82.5196	48.2687
dG_ME2	-70.9836	57.6887	-82.4171	69.1294
dG_NADH16	-194.699	-61.7427	-210.776	-33.7363
dG_NADTRHD	-58.3196	57.7857	-41.0027	23.1632
dG_NH4t	-13.7422	32.066	-9.67029	27.9941
dG_PDH	-116.749	48.6186	-120.041	31.8095
